# Hybrid-derived weedy rice maintains adaptive combinations of alleles associated with seed dormancy

**DOI:** 10.1101/2022.03.15.484373

**Authors:** Toshiyuki Imaizumi, Yoshihiro Kawahara, Gabriela Auge

**Affiliations:** Institute for Plant Protection, National Agriculture and Food Research Organization (NARO), Tsukuba, 305-8604, Japan; Research Center for Advanced Analysis, NARO, Tsukuba, 305-8518, Japan; Consejo Nacional de Investigaciones Científicas y Tecnológicas (CONICET) - Instituto de Biociencias, Biotecnología y Biología Traslacional, Facultad de Ciencias Exactas y Naturales, Universidad de Buenos Aires, Buenos Aires, Argentina

**Keywords:** hybridization, genome stabilization, adaptive introgression, seed dormancy, weedy rice

## Abstract

Hybridization is a widespread phenomenon in plants and is a pathway for the evolution of adaptive traits. However, this process may also affect the persistence of combinations of adaptive alleles evolved through natural selection when hybridization occurs between adapted and non-adapted populations. Hybridization between weedy and cultivated rice has been confirmed with an adaptive introgression of deep seed dormancy alleles from cultivated rice. In this study, we explored the influence of hybridization on the conservation of combinations of adaptive alleles by evaluating the natural variation in and the genetic structure of genomic regions associated with seed dormancy. Based on sequence variation in the genomic regions associated with seed dormancy, we revealed that hybrid-derived weedy rice strains maintained most of the adaptive combinations for this trait that were observed in the parental weedy rice, despite equal representation of the parental weedy and cultivated rice in the whole genome sequence. Moreover, the hybrid-derived weedy rice strains had deeper seed dormancy than their parental weedy rice strains. This study suggests that hybridization between weedy rice (having adaptive allelic combinations for seed dormancy) and cultivated rice (having non-adaptive combinations) generates weedy rice strains that express deep seed dormancy caused by genome stabilization through the removal of alleles derived from cultivated rice, in addition to the adaptive introgression of deep seed dormancy alleles derived from cultivated rice. Thus, hybridization between adapted and non-adapted populations seems to be reinforcing the trajectory towards the evolution of adaptive traits.
