## Supplementary Tables for "Hybrid-derived weedy rice maintains adaptive combinations of alleles associated with seed dormancy"

### Sheet: Table S1
TABLE S1
Plant materials and harvest schedules.
Strain		line	Harvest
Year 20171)
	BH
		JP_1165	2017-09-26
		JP_1167	2017-09-26
		JP_1183	2017-09-26
		JP_1168	2017-10-02
		JP_1169
		JP_1180
		JP_1185
		JP_1177	2017-10-05
		JP_1182
		JP_1184
	SH_TEJ
		JP_1170	2017-09-26
		JP_1178	2017-09-26
		JP_1179	2017-09-26
		JP_1181	2017-09-26
		JP_1166	2017-10-02
	SH_TRJ
		JP_1171	2017-10-05
		JP_1172	2017-10-05
		JP_1173
	Koshihikari		2017-10-05
Year 20182)
	BH
		JP_1165	2018-09-07
		JP_1167
		JP_1168
		JP_1169
		JP_1177
		JP_1180
		JP_1182
		JP_1183
		JP_1184
		JP_1185
		JP_1187
	SH_TEJ
		JP_1166	2018-08-31
		JP_1170	2018-08-31
		JP_1178	2018-08-31
		JP_1179	2018-08-31
		JP_1181	2018-08-31
	SH_TRJ
		JP_1171	2018-08-31
		JP_1172
		JP_1173	2018-08-31
	Koshihikari	Koshihikari	2018-09-07
Year 20193)
	BH
		JP_1165	2019-09-11
		JP_1167	2019-09-11
		JP_1168	2019-09-11
		JP_1169	2019-09-11
		JP_1177	2019-09-11
		JP_1180	2019-09-11
		JP_1182	2019-09-11
		JP_1183	2019-09-11
		JP_1184	2019-09-11
		JP_1185	2019-09-11
		JP_1187	2019-09-11
	SH_TEJ
		JP_1166	2019-09-04
		JP_1170	2019-09-04
		JP_1178	2019-09-04
		JP_1179	2019-09-04
		JP_1181	2019-09-04
	SH_TRJ
		JP_1171	2019-09-04
		JP_1172
		JP_1173	2019-09-04
	Koshihikari	Koshihikari	2019-09-11
Year 20204)
	BH
		JP_1165	2020-09-10
		JP_1177
		JP_1183
		JP_1187
	SH_TEJ
		JP_1179	2020-08-31
		JP_1181
		JP_1166	2020-09-04
		JP_1178
	SH_TRJ
		JP_1171	2020-08-31
		JP_1172	2020-08-31
		JP_1173	2020-09-04
	Koshihikari		2020-09-10
Note. Table shows for each year the strain ID information and harvest dates.
1)sowing on 2017-05-17, transplanting on 2017-06-07, 9 biological replicates (9 maternal plants);
2)sowing on 2018-04-26, transplanting on 2018-05-16, 12 technical replicates from bulked seed samples collected from more than 20 maternal plants;
3)sowing on 2019-04-23, transplanting on 2019-05-16, 12 biological replicates (12 maternal plants);
4)sowing on 2020-04-21, transplanting on 2020-05-12, 12 technical replicates from bulked seed samples collected from 50 maternal plants (for JP_1177 and JP_1179) or 20 maternal plants (for others).

### Sheet: Table S2
TABLE S2
List of weedy and cultivated rice strains used in population structure analysis for
genomic regions associated with seed dormancy.
Strain Name		BioSample	Type	Genome coverage	Group
Japanese weedy rice
	JP_11659)	SAMD00206441	weed	22.7727	BH
	JP_6739)	SAMD00206451	weed	18.3275	BH
	JP_7049)	SAMD00206456	weed	20.1962	BH
	JP_11599)	SAMD00206469	weed	16.9389	BH
	JP_11679)	SAMD00206446	weed	20.3366	BH
	JP_11689)	SAMD00206426	weed	20.4911	BH
	JP_11699)	SAMD00206442	weed	19.1119	BH
	JP_1009)	SAMD00206457	weed	17.413	BH
	JP_5469)	SAMD00206461	weed	17.4641	BH
	JP_5479)	SAMD00206470	weed	17.83	BH
	JP_5589)	SAMD00206472	weed	18.6744	BH
	JP_5599)	SAMD00206463	weed	20.1314	BH
	JP_11769)	SAMD00206430	weed	16.8359	BH
	JP_11779)	SAMD00206427	weed	20.2601	BH
	JP_11809)	SAMD00206436	weed	21.7461	BH
	JP_AC909)	SAMD00260749	weed	22.1049	BH
	JP_10629)	SAMD00206467	weed	20.014	BH
	JP_11829)	SAMD00206432	weed	20.8361	BH
	JP_11839)	SAMD00206439	weed	18.5174	BH
	JP_10929)	SAMD00206445	weed	24.3273	BH
	JP_11849)	SAMD00206434	weed	19.735	BH
	JP_11859)	SAMD00206428	weed	22.2607	BH
	JP_11869)	SAMD00206440	weed	20.6273	BH
	JP_11879)	SAMD00206435	weed	21.8419	BH
	JP_11889)	SAMD00206448	weed	21.2054	BH
	JP_5959)	SAMD00206452	weed	22.6025	SH_TEJ
	JP_5969)	SAMD00206462	weed	23.8404	SH_TEJ
	JP_6359)	SAMD00206443	weed	24.5712	SH_TEJ
	JP_11579)	SAMD00206458	weed	20.0869	SH_TEJ
	JP_11589)	SAMD00206455	weed	17.6068	SH_TEJ
	JP_11669)	SAMD00206423	weed	18.874	SH_TEJ
	JP_11709)	SAMD00206437	weed	20.2448	SH_TEJ
	JP_7509)	SAMD00206468	weed	19.313	SH_TEJ
	JP_9629)	SAMD00206471	weed	23.2798	SH_TEJ
	JP_11629)	SAMD00206453	weed	20.0099	SH_TEJ
	JP_11789)	SAMD00206424	weed	18.3838	SH_TEJ
	JP_11799)	SAMD00206425	weed	20.2053	SH_TEJ
	JP_11819)	SAMD00206444	weed	21.8823	SH_TEJ
	JP_AC1129)	SAMD00260750	weed	23.8841	SH_TEJ
	JP_11649)	SAMD00206460	weed	23.2362	SH_TEJ
	JP_5519)	SAMD00206464	weed	20.1673	SH_TRJ
	JP_5549)	SAMD00206454	weed	19.1345	SH_TRJ
	JP_5579)	SAMD00206459	weed	20.9683	SH_TRJ
	JP_11199)	SAMD00206449	weed	19.7573	SH_TRJ
	JP_11219)	SAMD00206450	weed	19.0146	SH_TRJ
	JP_11719)	SAMD00206431	weed	21.406	SH_TRJ
	JP_11729)	SAMD00206429	weed	22.1263	SH_TRJ
	JP_11739)	SAMD00206447	weed	19.4524	SH_TRJ
	JP_11749)	SAMD00206433	weed	15.8669	SH_TRJ
Japanese cultivated rice
	Genkitsukushi8)	SAMD00077985	modern	58.2948	modern_TEJ
	Hinohikari8)	SAMD00077984	modern	53.0278	modern_TEJ
	Hitomebore8)	SAMD00013510	modern	55.2704	modern_TEJ
	Hoshinoyume8)	SAMD00077980	modern	55.2865	modern_TEJ
	Koshihikari3)	SAMD00010632	modern	27.63	modern_TEJ
	Nipponbare8)	SAMD00077987	modern	51.4076	modern_TEJ
	Norin83)	SAMD00010634	modern	37.2998	modern_TEJ
	Norin202)	SAMN00027399	modern	14.8839	modern_TEJ
	Tenkomori7)	SAMD00077983	modern	54.5682	modern_TEJ
	Tentakaku7)	SAMD00077982	modern	55.2501	modern_TEJ
	259)	SAMD00260756	landrace	25.9736	landrace_TEJ
	Akaine19)	SAMD00260757	landrace	24.4517	landrace_TEJ
	Akamochi_Fukushima9)	SAMD00260758	landrace	25.4914	landrace_TEJ
	Akamochi_Mie9)	SAMD00260759	landrace	19.7041	landrace_TEJ
	Akamochi_Z319)	SAMD00260760	landrace	33.4653	landrace_TEJ
	Akamoro9)	SAMD00260761	landrace	23.2243	landrace_TEJ
	Akaunchiku9)	SAMD00260762	landrace	26.427	landrace_TEJ
	Akawase9)	SAMD00260763	landrace	30.7846	landrace_TEJ
	Bankobore_LO13179)	SAMD00260774	landrace	26.8112	landrace_TEJ
	Choboaikoku9)	SAMD00260765	landrace	24.1143	landrace_TEJ
	Col_Fukui9)	SAMD00260766	landrace	22.9027	landrace_TEJ
	Fusayoshi_LO13099)	SAMD00260764	landrace	26.3644	landrace_TEJ
	Hiyamizu_LO13109)	SAMD00260767	landrace	31.0393	landrace_TEJ
	Hosokobore_LO13169)	SAMD00260768	landrace	27.0684	landrace_TEJ
	Kajikabo9)	SAMD00260769	landrace	22.7731	landrace_TEJ
	Koshigaemochi9)	SAMD00260770	landrace	24.3484	landrace_TEJ
	Minakuchi9)	SAMD00260771	landrace	26.593	landrace_TEJ
	Nezumimai9)	SAMD00260772	landrace	25.3402	landrace_TEJ
	Nigohan9)	SAMD00260773	landrace	26.4615	landrace_TEJ
	Seridakobore_LO13189)	SAMD00260775	landrace	23.4267	landrace_TEJ
	Shibata9)	SAMD00260776	landrace	19.5377	landrace_TEJ
	Shinshu9)	SAMD00260777	landrace	28.6159	landrace_TEJ
	Tagokobore_LO13199)	SAMD00260778	landrace	23.9027	landrace_TEJ
	Tsubakuromochi9)	SAMD00260779	landrace	26.72	landrace_TEJ
	Umesaburo9)	SAMD00260780	landrace	25.1477	landrace_TEJ
	Yatsushiro9)	SAMD00260781	landrace	29.6415	landrace_TEJ
	Akamai_Nagasaki7)	SAMD00237892	landrace	26.4882	landrace_TEJ
	Gohyakumangoku3)	SAMD00010635	landrace	37.1274	landrace_TEJ
	Houmanshinden_Ine7)	SAMD00237906	landrace	35.3062	landrace_TEJ
	Kameji3)	SAMD00010636	landrace	26.5628	landrace_TEJ
	Mansaku2)	SAMN00027414	landrace	15.6631	landrace_TEJ
	Omachi1)	SAMD00009825	landrace	48.5589	landrace_TEJ
	Shinriki4)	SAMN03464929	landrace	17.557	landrace_TEJ
	Kantosan akamai9)	SAMD00260782	landrace	23.4364	landrace_IND
	RikutoAkamai d9)	SAMD00260784	landrace	28.6878	landrace_IND
	Toboshi_2489)	SAMD00260785	landrace	27.9187	landrace_IND
	Toboshi_2499)	SAMD00260786	landrace	31.0991	landrace_IND
	Touboushi_2509)	SAMD00260787	landrace	23.0028	landrace_IND
	Tohoku_akamai9)	SAMD00260788	landrace	21.6078	landrace_IND
	Gaisen_Mochi7)	SAMD00237861	landrace	29.9984	landrace_TRJ
	Hirayama7)	SAMD00237868	landrace	27.605	landrace_TRJ
	Kahei7)	SAMD00080360	landrace	53.6237	landrace_TRJ
	Oiran7)	SAMD00237869	landrace	28.0609	landrace_TRJ
	Okka_Modoshi7)	SAMD00237867	landrace	32.3903	landrace_TRJ
	Senshou7)	SAMD00237863	landrace	27.0409	landrace_TRJ
	Yamada_Bake7)	SAMD00237864	landrace	32.4332	landrace_TRJ
Chinease weedy rice
	LN_W116)	SAMN06481412	weed	17.7736	China_TEJ
	LN_W146)	SAMN06481410	weed	18.6018	China_TEJ
	LN_W166)	SAMN06481408	weed	15.7039	China_TEJ
	LN_W186)	SAMN06481406	weed	13.6383	China_TEJ
	LN_W436)	SAMN06481387	weed	14.8761	China_TEJ
	LN_W496)	SAMN06481385	weed	14.158	China_TEJ
	LN_W506)	SAMN06481384	weed	14.4945	China_TEJ
	LN_W586)	SAMN06481382	weed	14.2759	China_TEJ
	LN_W616)	SAMN06481379	weed	16.3119	China_TEJ
	LN_W626)	SAMN06481378	weed	16.4793	China_TEJ
	LN_W646)	SAMN06481376	weed	15.384	China_TEJ
	LN_W676)	SAMN06481374	weed	17.411	China_TEJ
	LN_W686)	SAMN06481373	weed	20.8998	China_TEJ
	LN_W716)	SAMN06481372	weed	14.7409	China_TEJ
	LN_W726)	SAMN06481371	weed	14.5662	China_TEJ
	LN_W746)	SAMN06481369	weed	15.1001	China_TEJ
	LN_W756)	SAMN06481368	weed	16.1419	China_TEJ
	LN_W846)	SAMN06481361	weed	11.8158	China_TEJ
	LN_W906)	SAMN06481357	weed	18.1525	China_TEJ
	LN_W966)	SAMN06481356	weed	16.7149	China_TEJ
	LN_W1026)	SAMN06481413	weed	16.3959	China_TEJ
	NX_W146)	SAMN06481312	weed	31.5457	China_TEJ
	NX_W166)	SAMN06481310	weed	15.2281	China_TEJ
	NX_W196)	SAMN06481307	weed	14.2008	China_TEJ
	NX_W206)	SAMN06481306	weed	13.1085	China_TEJ
	NX_W306)	SAMN06481297	weed	13.6495	China_TEJ
	NX_W316)	SAMN06481296	weed	13.7212	China_TEJ
	NX_W326)	SAMN06481295	weed	12.8588	China_TEJ
	GD_W16)	SAMN06481218	weed	16.6847	China_IND
	GD_W46)	SAMN06481196	weed	15.3091	China_IND
	GD_W106)	SAMN06481217	weed	15.3531	China_IND
US weedy rice
	1141-015)	SAMN06858876	weed	16.0786	US_IND
	1160-015)	SAMN06858878	weed	15.7534	US_IND
	1995-125)	SAMN06858928	weed	16.2774	US_IND
	1096-015)	SAMN06858774	weed	15.1654	US_AUS
	LA35)	SAMN06858925	weed	20.5852	US_AUS
	PrCoSrt15)	SAMN06858922	weed	20.3897	US_AUS
	PrCoTall15)	SAMN06858923	weed	18.8181	US_AUS
	StgS5)	SAMN06858924	weed	18.2777	US_AUS
Note. Published genome sequences were downloaded from 1)Arai-Kichise et al. 2011; 2)Xu et al. 2011;
3)Arai-Kichise et al. 2014; 4)Wei et al. 2016; 5)Li et al. 2017; 6)Qiu et al. 2017; 7)Tanaka et al. 2020;
8)Fujino et al. 2021; and 9)Imaizumi et al. 2021.

### Sheet: Table S3
TABLE S3
Genomic regions associated with seed dormancy.
Gene ID		Genomic Position
RAP ID	MSU ID	Chromosome	Start	End
Os01g0111600	LOC_Os01g02120.1	chr01	612564	615631
Os01g0162500	LOC_Os01g06890.1	chr01	3259516	3262661
Os01g0184100	LOC_Os01g08860.1, LOC_Os01g08860.2	chr01	4449070	4449876
Os01g0218032	LOC_Os01g11900.1	chr01	6444246	6456068
Os01g0241400	LOC_Os01g13950.1	chr01	7817704	7818394
Os01g0265800	LOC_Os01g16090.1	chr01	9063968	9066786
Os01g0269900	LOC_Os01g16414.4, LOC_Os01g16414.3, LOC_Os01g16414.2, LOC_Os01g16414.1	chr01	9319015	9323339
Os01g0360200	LOC_Os01g25820.2, LOC_Os01g25820.1	chr01	14621368	14627934
Os01g0524500	LOC_Os01g34060.1	chr01	18755303	18756817
Os01g0546800	LOC_Os01g36620.1	chr01	20317878	20319355
Os01g0686800	LOC_Os01g49290.1	chr01	28330800	28333317
Os01g0699100	LOC_Os01g50370.1	chr01	28921498	28923085
Os01g0699600	LOC_Os01g50420.1	chr01	28946550	28948064
Os01g0734200	LOC_Os01g53294.1	chr01	30621870	30634405
Os01g0812000	LOC_Os01g59660.3, LOC_Os01g59660.1, LOC_Os01g59660.4, LOC_Os01g59660.2	chr01	34508452	34512776
Os01g0859300	LOC_Os01g64000.3, LOC_Os01g64000.2, LOC_Os01g64000.1	chr01	37174575	37176344
Os01g0911700	LOC_Os01g68370.4, LOC_Os01g68370.3, LOC_Os01g68370.2, LOC_Os01g68370.1	chr01	39723171	39726984
Os01g0951000	LOC_Os01g72220.1	chr01	41873950	41880597
Os02g0140300	LOC_Os02g04740.1	chr02	2160093	2161047
Os02g0148100	LOC_Os02g05480.2, LOC_Os02g05480.1	chr02	2643056	2646360
Os02g0202400	LOC_Os02g10800.2, LOC_Os02g10800.3, LOC_Os02g10800.1	chr02	5736608	5738792
Os02g0214400	LOC_Os02g12300.1	chr02	6399412	6402186
Os02g0255300	LOC_Os02g15620.1	chr02	8775492	8781696
Os02g0255500	LOC_Os02g15640.1	chr02	8801325	8805273
Os02g0274100	LOC_Os02g17390.1	chr02	10001543	10010228
Os02g0281000	LOC_Os02g17970.2, LOC_Os02g17970.1	chr02	10419062	10428014
Os02g0533900	LOC_Os02g33080.2, LOC_Os02g33080.1	chr02	19649913	19653378
Os02g0629800	LOC_Os02g41904.1	chr02	25190487	25191188
Os02g0666200	LOC_Os02g44630.3, LOC_Os02g44630.2, LOC_Os02g44630.1	chr02	27044341	27047381
Os02g0703600	LOC_Os02g47470.3, LOC_Os02g47470.2, LOC_Os02g47470.1	chr02	28995717	28998452
Os02g0765400	LOC_Os02g52700.1	chr02	32243175	32245008
Os02g0770700	LOC_Os02g53120.1	chr02	32499213	32507151
Os02g0776800	LOC_Os02g53680.1	chr02	32832832	32836481
Os02g0817800	LOC_Os02g57270.2, LOC_Os02g57270.1	chr02	35085667	35090652
Os02g0819400	LOC_Os02g57400.1, LOC_Os02g57400.3, LOC_Os02g57400.2	chr02	35170411	35175254
Os03g0100030	LOC_Os03g01014.1	chr03	13259	16541
Os03g0103300	LOC_Os03g01320.2, LOC_Os03g01320.1	chr03	219979	220919
Os03g0109600	LOC_Os03g01910.2, LOC_Os03g01910.1	chr03	560366	562685
Os03g0150500	LOC_Os03g05610.1	chr03	2804141	2805941
Os03g0267000	LOC_Os03g16030.1	chr03	8834869	8835576
Os03g0297600	LOC_Os03g18600.1	chr03	10418661	10419833
Os03g0308200	LOC_Os03g19520.3, LOC_Os03g19520.2, LOC_Os03g19520.1	chr03	10970763	10979238
Os03g0352500	LOC_Os03g22900.1	chr03	13236683	13247880
Os03g0369100	LOC_Os03g25350.1	chr03	14491748	14492423
Os03g0427300	LOC_Os03g31360.1	chr03	17864282	17866204
Os03g0437200	LOC_Os03g32230.1	chr03	18435990	18437086
Os03g0635100	LOC_Os03g43480.1	chr03	24252686	24256939
Os03g0645900	LOC_Os03g44380.1	chr03	24959201	24961260
Os03g0669200	LOC_Os03g46650.1	chr03	26398641	26406492
Os03g0684500	LOC_Os03g48010.1	chr03	27297348	27300251
Os03g0712800	LOC_Os03g50490.1	chr03	28822424	28826321
Os03g0793700	LOC_Os03g57960.1	chr03	33020035	33022850
Os03g0842900	LOC_Os03g62590.1	chr03	35428647	35430487
Os03g0848200	LOC_Os03g63074.2, LOC_Os03g63074.1	chr03	35664361	35667157
Os03g0851000	LOC_Os03g63400.2, LOC_Os03g63400.1	chr03	35822112	35824355
Os04g0186400	LOC_Os04g10750.4, LOC_Os04g10750.3, LOC_Os04g10750.2, LOC_Os04g10750.1	chr04	5846286	5849272
Os04g0460600	LOC_Os04g38720.1	chr04	22994561	22996624
Os04g0481400	LOC_Os04g40540.3, LOC_Os04g40540.2, LOC_Os04g40540.1	chr04	24075253	24077600
Os04g0498600	LOC_Os04g42095.1, LOC_Os04g42090.5, LOC_Os04g42090.4, LOC_Os04g42090.3, LOC_Os04g42090.2, LOC_Os04g42090.1	chr04	24915054	24918786
Os04g0550400	LOC_Os04g46450.1	chr04	27551423	27560074
Os04g0650000	LOC_Os04g55650.2, LOC_Os04g55650.1	chr04	33123327	33126987
Os04g0661600	LOC_Os04g56620.2, LOC_Os04g56620.1	chr04	33755461	33764473
Os04g0671300	LOC_Os04g57560.1	chr04	34244273	34248323
Os04g0689900	LOC_Os04g59370.1	chr04	35287781	35289153
Os05g0187100	LOC_Os05g09500.1	chr05	5337160	5341148
Os05g0213500	LOC_Os05g12260.1	chr05	7034322	7036548
Os05g0286100	LOC_Os05g20930.1	chr05	12308251	12309287
Os05g0351200	LOC_Os05g28350.1	chr05	16600698	16601813
Os05g0389000	LOC_Os05g32270.2, LOC_Os05g32270.1	chr05	18812181	18817694
Os05g0530500	LOC_Os05g45420.3, LOC_Os05g45420.2, LOC_Os05g45420.1	chr05	26347148	26351609
Os05g0560900	LOC_Os05g48700.1	chr05	27910754	27912924
Os05g0562200	LOC_Os05g48800.1, LOC_Os05g48800.2, LOC_Os05g48800.3	chr05	27967637	27970823
Os05g0584200	LOC_Os05g50710.1	chr05	29069323	29070559
Os06g0133000	LOC_Os06g04200.4, LOC_Os06g04200.3, LOC_Os06g04200.2, LOC_Os06g04200.1	chr06	1765622	1770653
Os06g0285200	LOC_Os06g17480.1	chr06	10137823	10138746
Os06g0473200	LOC_Os06g27890.4, LOC_Os06g27890.3, LOC_Os06g27890.2, LOC_Os06g27890.1	chr06	15811009	15821885
Os06g0487900	LOC_Os06g29310.2, LOC_Os06g29310.1	chr06	16732927	16745662
Os06g0527800	LOC_Os06g33640.2, LOC_Os06g33640.1	chr06	19583323	19585408
Os06g0528600	LOC_Os06g33710.4, LOC_Os06g33710.3, LOC_Os06g33710.2, LOC_Os06g33710.1	chr06	19614314	19619657
Os06g0548200	LOC_Os06g35560.1	chr06	20751199	20752955
Os06g0562200	LOC_Os06g36670.1	chr06	21556404	21557283
Os06g0633500	LOC_Os06g42700.1	chr06	25680953	25682275
Os06g0662000	LOC_Os06g45120.2, LOC_Os06g45120.1	chr06	27286319	27292847
Os06g0699400	LOC_Os06g48590.2, LOC_Os06g48590.1	chr06	29398386	29402535
Os07g0139300	LOC_Os07g04670.1	chr07	2067244	2068234
Os07g0154100	LOC_Os07g05940.1	chr07	2870686	2872829
Os07g0182000	LOC_Os07g08420.1	chr07	4322232	4326713
Os07g0408700	LOC_Os07g22600.2, LOC_Os07g22600.1	chr07	12716632	12722874
Os07g0500300	LOC_Os07g31720.1	chr07	18840251	18842537
Os07g0569700	LOC_Os07g38240.1	chr07	22930745	22933283
Os07g0574800	LOC_Os07g38730.1	chr07	23243797	23247215
Os07g0585700	LOC_Os07g39700.1	chr07	23796611	23797642
Os07g0604700	LOC_Os07g41350.1	chr07	24768075	24769065
Os07g0605200	LOC_Os07g41370.2, LOC_Os07g41370.1	chr07	24788476	24793679
Os07g0622000	LOC_Os07g42940.1, LOC_Os07g42940.2, LOC_Os07g42940.3, LOC_Os07g42940.4, LOC_Os07g42940.5, LOC_Os07g42940.6, LOC_Os07g42940.9, LOC_Os07g42940.8, LOC_Os07g42940.7	chr07	25717837	25722009
Os07g0665200	LOC_Os07g46990.2, LOC_Os07g46990.1	chr07	28075600	28077583
Os07g0692600	LOC_Os07g49210.1	chr07	29468644	29475499
Os07g0694700	LOC_Os07g49400.2, LOC_Os07g49400.4, LOC_Os07g49400.1, LOC_Os07g49400.3	chr07	29584033	29586303
Os08g0127100	LOC_Os08g03350.1	chr08	1561754	1566957
Os08g0159500	LOC_Os08g06280.9, LOC_Os08g06280.8, LOC_Os08g06280.7, LOC_Os08g06280.4, LOC_Os08g06280.3, LOC_Os08g06280.2, LOC_Os08g06280.1	chr08	3460765	3463758
Os08g0344100	LOC_Os08g25570.1	chr08	15554139	15559145
Os08g0441200	LOC_Os08g34249.1	chr08	21474491	21474904
Os08g0452500	LOC_Os08g35110.1	chr08	22136791	22137705
Os08g0472800	LOC_Os08g36860.1	chr08	23288613	23294162
Os08g0473600	LOC_Os08g36900.1, LOC_Os08g36900.2	chr08	23335167	23337076
Os08g0473900	LOC_Os08g36910.3, LOC_Os08g36910.2, LOC_Os08g36910.1	chr08	23341289	23343299
Os08g0503800	LOC_Os08g39380.1	chr08	24887773	24891876
Os08g0545500	LOC_Os08g43200.1, LOC_Os08g43210.1	chr08	27320678	27325475
Os08g0557000	LOC_Os08g44280.2, LOC_Os08g44280.1	chr08	27877376	27880017
Os09g0370300	LOC_Os09g20440.1	chr09	12295674	12296730
Os09g0457100	LOC_Os09g28390.1	chr09	17252034	17255420
Os09g0457800	LOC_Os09g28420.1	chr09	17303319	17304962
Os09g0473400	LOC_Os09g29760.1	chr09	18091018	18092234
Os09g0522000	LOC_Os09g35010.1	chr09	20395279	20396175
Os09g0522100	LOC_Os09g35020.1	chr09	20399458	20400198
Os09g0522200	LOC_Os09g35030.1	chr09	20403413	20404332
Os10g0483000	LOC_Os10g34180.2, LOC_Os10g34180.1	chr10	18240660	18243388
Os10g0553800	LOC_Os10g40570.1	chr10	21724435	21727179
Os10g0554800	LOC_Os10g40614.1	chr10	21786115	21787034
Os10g0565600	LOC_Os10g41590.1, LOC_Os10g41590.2	chr10	22388699	22395755
Os10g0573400	LOC_Os10g42280.1	chr10	22766332	22767420
Os11g0163100	LOC_Os11g06390.6, LOC_Os11g06390.5, LOC_Os11g06390.4, LOC_Os11g06390.3, LOC_Os11g06390.2, LOC_Os11g06390.1	chr11	3078917	3081342
Os11g0213500	LOC_Os11g10740.1	chr11	5895364	5897167
Os11g0525600	LOC_Os11g32260.2, LOC_Os11g32260.1	chr11	19058420	19067600
Os11g0572500	LOC_Os11g36430.5, LOC_Os11g36430.3, LOC_Os11g36430.2, LOC_Os11g36430.1	chr11	21480217	21485122
Os11g0698567	-	chr11	28579789	28584012
Os11g0700500	LOC_Os11g47460.4, LOC_Os11g47460.3, LOC_Os11g47460.2, LOC_Os11g47460.1	chr11	28703901	28705306
Os12g0190000	LOC_Os12g08810.1	chr12	4533049	4537221
Os12g0541300	LOC_Os12g35610.3, LOC_Os12g35610.2, LOC_Os12g35610.1	chr12	21648123	21653555
Os12g0617400	LOC_Os12g42280.1	chr12	26268230	26270792
Os12g0632800	LOC_Os12g43640.1	chr12	27109127	27112150

### Sheet: Table S4
TABLE S4
Analysis of deviance table for evaluating effects of weedy rice type, after-ripening,
incubation temperature and year on seed dormancy.
			Χ2	df	p
Four way
		Type	144.117	2	<.001
		After-ripening	16694.9	1	<.001
		Temp	12624.4	1	<.001
		Year	8049.96	3	<.001
		Type x After-ripening	162.569	2	<.001
		Type x Temp	842.126	2	<.001
		After-ripening x Temp	63.3426	1	<.001
		Type x Year	1642.73	6	<.001
		After-ripening x Year	1384.97	3	<.001
		Temp x Year	390.591	3	<.001
		Type x After-ripening x Temp	26.8763	2	<.001
		Type x After-ripening x Year	263.951	6	<.001
		Type x Temp x Year	150.648	6	<.001
		After-ripening x Temp x Year	13.3109	3	<.001
		Type x After-ripening x Temp x Year	25.6709	6	<.001
Three way
	15℃ dark
		Type	86.7513	2	<.001
		After-ripening	7700.59	1	<.001
		Year	3748.62	3	<.001
		Type x After-ripening	9.39992	2	<.001
		Type x Year	713.691	6	<.001
		After-ripening x Year	751.252	3	<.001
		Type x After-ripening x Year	57.3539	6	<.001
	30℃ dark
		Type	70.0591	2	<.001
		After-ripening	8986.77	1	<.001
		Year	4473.48	3	<.001
		Type x After-ripening	184.164	2	<.001
		Type x Year	1033.16	6	<.001
		After-ripening x Year	671.444	3	<.001
		Type x After-ripening x Year	226.636	6	<.001
Note. Tests are based on binomial generalized liner mixed models and table shows Chi-square values
and significance levels. Type: types of weedy rice; After-ripening: dry storage after harvest;
Temp: temperature of germination assay; Year: experimental year.

### Sheet: Table S5
TABLE S5
Final mean germination rates and their confidence intervals across years and incubation temperature for each weedy rice type.
		Year 2017				Year 2018				Year 2019					Year 2020
		1 week	5 weeks	10 weeks		1 week	5 weeks	10 weeks		1 week	5 weeks	10 weeks	20 weeks		1 week	5 weeks	10 weeks	20 weeks
15℃ dark
	BH	0.62 (0.39 - 0.97)	11.55 (8.12 - 16.16)	85.50 (79.98 - 89.69)		0.03 (0.01 - 0.06)	0.74 (0.46 - 1.2)	31.49 (25.61 - 38.03)		0.21 (0.12 - 0.36)	0.90 (0.54 – 1.50)	5.33 (3.33 - 8.45)	68.42 (57.16 - 77.87)		0.37 (0.17 - 0.76)	1.47 (0.73 - 2.94)	7.94 (4.2 - 14.52)	74.22 (59.56 - 84.92)
	SH_TEJ	0.12 (0.05 – 0.30)	1.81 (0.95 - 3.42)	35.23 (24.42 - 47.81)		0.28 (0.15 - 0.54)	2.79 (1.75 - 4.4)	34.19 (25.92 - 43.55)		0.07 (0.03 - 0.14)	0.28 (0.15 - 0.51)	1.67 (1.06 - 2.61)	38.77 (31.74 - 46.29)		0.3 (0.14 - 0.63)	0.90 (0.45 – 1.80)	3.56 (1.90 – 6.60)	37.81 (24.65 - 53.04)
	SH_TRJ	29.2 (17.77 - 44.05)	85.31 (75.12 - 91.78)	99.37 (98.61 - 99.72)		29.25 (22.56 - 36.97)	71.98 (64.66 - 78.29)	96.18 (94.28 - 97.47)		7.59 (4.82 - 11.76)	23.47 (16.22 - 32.69)	61.41 (50.11 - 71.61)	97.72 (96.09 - 98.68)		5.63 (3.89 - 8.07)	16.94 (12.47 - 22.59)	48.66 (40.00 – 57.40)	95.34 (93.00 - 96.93)
30℃ dark
	BH	53.60 (44.19 - 62.76)	98.23 (97.11 - 98.92)	99.99 (99.97 - 99.99)		9.39 (7.10 - 12.33)	77.32 (71.84 – 82.00)	99.63 (99.46 - 99.74)		10.32 (6.60 - 15.78)	38.91 (28.26 - 50.73)	84.39 (76.88 - 89.79)	99.74 (99.56 - 99.85)		4.79 (2.48 - 9.07)	25.27 (14.83 - 39.63)	78.52 (65.18 - 87.71)	99.77 (99.49 - 99.89)
	SH_TEJ	19.37 (12.42 - 28.91)	74.77 (63.82 - 83.27)	98.56 (97.42 - 99.2)		40.82 (31.78 - 50.53)	85.08 (79.29 - 89.46)	98.76 (98.00 - 99.24)		5.70 (4.17 - 7.75)	20.66 (16.15 - 26.05)	61.78 (54.45 – 68.60)	98.42 (97.66 - 98.94)		7.04 (3.9 - 12.4)	20.14 (12.01 - 31.79)	53.16 (38.10 - 67.67)	95.83 (92.31 - 97.78)
	SH_TRJ	84.82 (74.24 - 91.54)	98.88 (97.2 - 99.56)	99.96 (99.8 - 99.99)		80.4 (74.01 - 85.54)	94.76 (92.37 - 96.42)	99.14 (98.38 - 99.54)		29.86 (21.00 - 40.55)	72.49 (62.41 – 80.70)	96.26 (93.80 - 97.77)	99.96 (99.91 - 99.98)		20.91 (15.47 - 27.63)	52.56 (43.86 – 61.10)	86.92 (81.97 - 90.66)	99.58 (99.27 - 99.76)
Note. Final germination rates estimated for each time point by a binomial generalized liner mixed model are presented, and the 95% CIs are in parentheses. The results for germination at 15℃ in the dark and 30℃ in the dark are presented separately.

### Sheet: Table S6
TABLE S6
Variant loci with the Nipponbare reference sequence that are fixed or mostly fixed in BH and/or SH weedy rice.
Gene ID		Gene symbol	Allele sequence	SH_TEJ	modern_TEJ	landrace_TEJ
RAP ID	MSU ID		BH	SH_TEJ	modern_TEJ	landrace_TEJ
Os01g0111600	LOC_Os01g02120.1	OsMFT2	REF	ALT	Polymorphic	Polymorphic
Os01g0269900	LOC_Os01g16414.1 LOC_Os01g16414.2 LOC_Os01g16414.3 LOC_Os01g16414.4	OsARP6	REF	ALT	Polymorphic	Polymorphic
Os01g0360200	LOC_Os01g25820.1 LOC_Os01g25820.2	Os rbohB	ALT	ALT	REF	Polymorphic
Os01g0734200	LOC_Os01g53294.1	OsRbohA	ALT	ALT	REF	Polymorphic
Os01g0812000	LOC_Os01g59660.1 LOC_Os01g59660.2 LOC_Os01g59660.3 LOC_Os01g59660.4	OsGAMYB	ALT	ALT	REF	Second-ALT
Os01g0951000	LOC_Os01g72220.1	OsFY	ALT	ALT	Polymorphic	ALT
Os02g0148100	LOC_Os02g05480.1 LOC_Os02g05480.2	OsMAPK14	ALT	ALT	Polymorphic	Polymorphic
Os02g0202400	LOC_Os02g10800.1 LOC_Os02g10800.2 LOC_Os02g10800.3	OsBT1-1	ALT	SH1: ALT, SH2: REF	REF	Polymorphic
Os02g0214400	LOC_Os02g12300.1	OsPLL3	ALT	SH1: ALT, SH2: REF	REF	Polymorphic
Os02g0255300	LOC_Os02g15620.1	OsPYL1	Polymorphic	ALT	mostly REF	Polymorphic
Os02g0255500	LOC_Os02g15640.1	OsPYL/RCAR3	Polymorphic	ALT	mostly REF	Polymorphic
Os02g0274100	LOC_Os02g17390.1	AIM1	Polymorphic	ALT	mostly REF	Polymorphic
Os02g0629800	LOC_Os02g41904.1	CAL1	ALT	ALT	REF	Polymorphic
Os02g0770700	LOC_Os02g53120.1	Peptidase C50	ALT	ALT	Second-ALT	Second-ALT
Os02g0817800	LOC_Os02g57270.1 LOC_Os02g57270.2	RTBP1	ALT	ALT	Polymorphic	Polymorphic, Second-ALT
Os02g0819400	LOC_Os02g57400.1 LOC_Os02g57400.2 LOC_Os02g57400.3	LPA1	ALT	ALT	Polymorphic	Polymorphic, Second-ALT
Os03g0684500	LOC_Os03g48010.1	GINT2	ALT	REF	REF	Polymorphic, Second-ALT
Os03g0712800	LOC_Os03g50490.1	OsGS1	ALT	REF	REF, Second-ALT	ALT, Second-ALT
Os03g0793700	LOC_Os03g57960.1	OsEnS-57	ALT	ALT	Polymorphic	Polymorphic, Second-ALT
Os04g0550400	LOC_Os04g46450.1	OsHUB1	ALT	ALT	Polymorphic	Polymorphic
Os04g0650000	LOC_Os04g55650.1 LOC_Os04g55650.2	OCP	ALT	ALT	ALT	ALT, Second-ALT
Os04g0661600	LOC_Os04g56620.1 LOC_Os04g56620.2	OsCNX1	ALT	ALT	REF	REF, Second-ALT
Os05g0187100	LOC_Os05g09500.1	HXK7	ALT	Second-ALT	REF, Second-ALT	REF, Third-ALT
Os05g0213500	LOC_Os05g12260.1	OsPYL5	ALT	REF	Polymorphic	Polymorphic, Second-ALT
Os06g0473200	LOC_Os06g27890.1 LOC_Os06g27890.2 LOC_Os06g27890.3 LOC_Os06g27890.4	MKK3	ALT	REF	REF	REF, Second-ALT
Os06g0487900	LOC_Os06g29310.1 LOC_Os06g29310.2	OTS1	ALT	REF	REF, Second-ALT	REF, Second-ALT
Os06g0562200	LOC_Os06g36670.1	OsPYL9	ALT	Second-ALT	REF, Second-ALT	Polymorphic, Third-ALT
Os07g0139300	LOC_Os07g04670.1	OTS1	REF	ALT	REF, Second-ALT	Polymorphic, Second-ALT
Os07g0154100	LOC_Os07g05940.1	OsNCED3	ALT	ALT	Polymorphic, Second-ALT	Polymorphic, Second-ALT
Os07g0408700	LOC_Os07g22600.1 LOC_Os07g22600.2	OsSPDS1	ALT	ALT	REF, Second-ALT	Polymorphic, Second-ALT
Os07g0569700	LOC_Os07g38240.1	SAP16	ALT	mostly ALT	REF, Second-ALT	REF, Second-ALT
Os07g0574800	LOC_Os07g38730.1	TUBA1	ALT	ALT	Polymorphic	Polymorphic, Second-ALT
Os07g0604700	LOC_Os07g41350.1	OsB12D1	ALT	REF	REF, Second-ALT	Polymorphic, Second-ALT
Os07g0605200	LOC_Os07g41370.1 LOC_Os07g41370.2	AP1	ALT	ALT	Polymorphic, Second-ALT	Polymorphic, Second-ALT
Os08g0127100	LOC_Os08g03350.1	OsLHT1	ALT	SH1: ALT, SH2: REF	REF	REF, Second-ALT
Os08g0503800	LOC_Os08g39380.1	RCN11	ALT	REF	REF, Second-ALT	Polymorphic, Second-ALT
Os08g0545500	LOC_Os08g43200.1 LOC_Os08g43210.1	OsERF	ALT	mostly ALT	REF, Second-ALT	Polymorphic, Second-ALT
Os09g0457100	LOC_Os09g28390.1	OsABA8ox3	REF	ALT	Polymorphic, Second-ALT	Polymorphic, Second-ALT
Os10g0565600	LOC_Os10g41590.1 LOC_Os10g41590.2	OsHUB2	ALT	REF	Polymorphic	Polymorphic, Second-ALT
Os11g0525600	LOC_Os11g32260.1 LOC_Os11g32260.2	-	ALT	ALT	Polymorphic	Polymorphic, Second-ALT
Os11g0572500	LOC_Os11g36430.1 LOC_Os11g36430.2 LOC_Os11g36430.3 LOC_Os11g36430.5	OsRFP	ALT	ALT	REF	Polymorphic, Second-ALT
Os11g0698567	-	-	ALT	REF	REF, Second-ALT	ALT, Second-ALT
Os12g0632800	LOC_Os12g43640.1	HAIKU2	ALT	ALT	Polymorphic, Second-ALT	Polymorphic, Second-ALT
Note. REF: reference allele; ALT: alternative allele of the variant; Polymorphic: REF and ALT alleles were found; Second-ALT: different alleles with REF and ALT;
Third-ALT: different alleles with REF, ALT and Second-ALT.
